# A Chromosome-Scale Genome of *Nanomia septata* Reveals Extensive Rearrangement But No Clear Driver of the Unique Colony-Level Organization of Siphonophores

**DOI:** 10.1101/2025.05.01.651713

**Authors:** Namrata Ahuja, Darrin T. Schultz, Dalila Destanović, Samuel H. Church, Natasha Picciani, Catriona Munro, Koto Kon-Nanjo, Tetsuo Kon, Maciej K. Mańko, Wendy Shi, Steven H.D. Haddock, Oleg Simakov, Casey W Dunn

## Abstract

Siphonophores (Cnidaria:Hydrozoa) are pelagic colonial marine invertebrates with many highly specialized bodies (zooids) within a single colony. Their unique biology and ecological importance have made them of particular interest. Recent work revealed siphonophore genomes to be larger than in most other cnidarians. To investigate siphonophores’ genome biology and develop resources for future studies, we sequenced the genome of a single *Nanomia septata* to chromosome scale. The haploid genome is 1.5GB across 8 chromosomes, a reduction relative to the 15 chromosomes seen in closely related hydrozoan genomes, and is highly rearranged, consistent with multiple mixing events. Genome expansion occurred through intergenic repeat expansion, with protein-coding genes shorter than in most cnidarians. We found no genomic features clearly associated with siphonophores’ exceptional colony-level complexity. Gene families that play critical roles in cnidarian development have not expanded, and gene proximity was not generally correlated to their expression across zooids, except in male gonophores. To contextualize these observations, we genome sequenced 20 additional *Nanomia* specimens across the globe and mapped them to our chromosome-scale reference. Population genomic analyses support three previously recognized species of *Nanomia*, and at least one additional undescribed species. Overlapping geographic distribution of some *Nanomia* species suggest reproductive isolation in sympatry. Phylogenetic analyses of genome size indicate *Nanomia septata* and *Nanomia cara* have similarly large genomes between 1.5-1.7GB, while *Nanomia bijuga* and an undescribed species show a secondary reduction to 0.7GB. These results highlight how genomic factors have shaped colony organization and genome diversity within *Nanomia*.
