## Supplementary Table 7 for "A Chromosome-Scale Genome of *Nanomia septata* Reveals Extensive Rearrangement But No Clear Driver of the Unique Colony-Level Organization of Siphonophores"

Accession number/ sequence name	Name in the manuscript	species
NC_061164.1	chromosome 9	Hydra vulgaris
NC_061169.1	chromosome 14	Hydra vulgaris
NC_061167.1	chromosome 12	Hydra vulgaris
NC_061170.1	chromosome 15	Hydra vulgaris
NC_061161.1	chromosome 6	Hydra vulgaris
NC_061158.1	chromosome 3	Hydra vulgaris
NC_061157.1	chromosome 2	Hydra vulgaris
NC_061166.1	chromosome 11	Hydra vulgaris
NC_061165.1	chromosome 10	Hydra vulgaris
NC_061160.1	chromosome 5	Hydra vulgaris
NC_061163.1	chromosome 8	Hydra vulgaris
NC_061162.1	chromosome 7	Hydra vulgaris
NC_061156.1	chromosome 1	Hydra vulgaris
NC_061159.1	chromosome 4	Hydra vulgaris
NC_061168.1	chromosome 13	Hydra vulgaris
NC_079875.1	chromosome 1	Hydractinia symbiolongicarpus
NC_079876.1	chromosome 2	Hydractinia symbiolongicarpus
NC_079877.1	chromosome 3	Hydractinia symbiolongicarpus
NC_079878.1	chromosome 4	Hydractinia symbiolongicarpus
NC_079879.1	chromosome 5	Hydractinia symbiolongicarpus
NC_079880.1	chromosome 6	Hydractinia symbiolongicarpus
NC_079881.1	chromosome 7	Hydractinia symbiolongicarpus
NC_079882.1	chromosome 8	Hydractinia symbiolongicarpus
NC_079883.1	chromosome 9	Hydractinia symbiolongicarpus
NC_079884.1	chromosome 10	Hydractinia symbiolongicarpus
NC_079885.1	chromosome 11	Hydractinia symbiolongicarpus
NC_079886.1	chromosome 12	Hydractinia symbiolongicarpus
NC_079887.1	chromosome 13	Hydractinia symbiolongicarpus
NC_079888.1	chromosome 14	Hydractinia symbiolongicarpus
NC_079889.1	chromosome 15	Hydractinia symbiolongicarpus
RES1	chromosome 1	Rhopilema esculentum
RES2	chromosome 2	Rhopilema esculentum
RES3	chromosome 3	Rhopilema esculentum
RES4	chromosome 4	Rhopilema esculentum
RES5	chromosome 5	Rhopilema esculentum
RES6	chromosome 6	Rhopilema esculentum
RES7	chromosome 7	Rhopilema esculentum
RES8	chromosome 8	Rhopilema esculentum
RES9	chromosome 9	Rhopilema esculentum
RES10	chromosome 10	Rhopilema esculentum
RES11	chromosome 11	Rhopilema esculentum
RES12	chromosome 12	Rhopilema esculentum
RES13	chromosome 13	Rhopilema esculentum
RES14	chromosome 14	Rhopilema esculentum
RES15	chromosome 15	Rhopilema esculentum
RES16	chromosome 16	Rhopilema esculentum
RES17	chromosome 17	Rhopilema esculentum
RES18	chromosome 18	Rhopilema esculentum
RES19	chromosome 19	Rhopilema esculentum
RES20	chromosome 20	Rhopilema esculentum
RES21	chromosome 21	Rhopilema esculentum
NC_064034.1	chromosome 1	Nematostella vectensis
NC_064035.1	chromosome 2	Nematostella vectensis
NC_064036.1	chromosome 3	Nematostella vectensis
NC_064037.1	chromosome 4	Nematostella vectensis
NC_064038.1	chromosome 5	Nematostella vectensis
NC_064039.1	chromosome 6	Nematostella vectensis
NC_064040.1	chromosome 7	Nematostella vectensis
NC_064041.1	chromosome 8	Nematostella vectensis
NC_064042.1	chromosome 9	Nematostella vectensis
NC_064043.1	chromosome 10	Nematostella vectensis
NC_064044.1	chromosome 11	Nematostella vectensis
NC_064045.1	chromosome 12	Nematostella vectensis
NC_064046.1	chromosome 13	Nematostella vectensis
NC_064047.1	chromosome 14	Nematostella vectensis
NC_064048.1	chromosome 15	Nematostella vectensis
Scaffold1	chromosome 1	Physalia physalis
Scaffold2	chromosome 2	Physalia physalis
Scaffold3	chromosome 3	Physalia physalis
Scaffold4	chromosome 4	Physalia physalis
Scaffold5	chromosome 5	Physalia physalis
Scaffold6	chromosome 6	Physalia physalis
Scaffold7	chromosome 7	Physalia physalis
Scaffold8	chromosome 8	Physalia physalis
Scaffold9	chromosome 9	Physalia physalis
Scaffold10	chromosome 10	Physalia physalis
